# Molecular characterisation of common *Culicoides* Biting Midges (Diptera: Ceratopogonidae) in Ireland

**DOI:** 10.1101/2025.01.08.631704

**Authors:** Elsie Isiye, Angela Valcarcel Olmeda, Thomas Curran, David O’Neill, Theo de Waal, Gerald Barry, Aidan O’Hanlon, James O’Shaughnessy, Nicole Keohane McCarthy, Akke Vellinga, Audrey Jenkinson, Alan Johnson, Damien Barrett, Sarah Costello, Annetta Zintl, Denise O’Meara

**Author notes:** Joint last authors (Annetta Zintl, Denise O’Meara).

## Abstract

**Background:** Biting midges in the genus *Culicoides* (Diptera: Ceratopogonidae) act as vectors for several arboviruses, including Bluetongue virus (BTV) and Schmallenberg virus (SBV), which affect livestock health and productivity. In Ireland, limited genetic data are available regarding the diversity of *Culicoides* species. This study represents the first attempt to characterise *Culicoides* in this region using molecular techniques.

**Methods:** Adult *Culicoides* samples were captured using Onderstepoort Veterinary Institute (OVI) traps across six locations in Ireland. Subsequent molecular analyses involved polymerase chain reaction (PCR) and sequencing of the cytochrome oxidase subunit 1 (CO1) and the internal transcriber spacer (ITS) barcoding regions to obtain species identities. Additionally, using both markers, we inferred the population genetic structure and potential colonisation pathways of *Culicoides obsoletus sensu stricto (s. str.)*, the major vector species in Ireland.

**Results:** DNA barcoding facilitated identification of 177 specimens. Eight common *Culicoides* species were identified through DNA barcoding of CO1 and ITS gene regions. The presence of putative vectors of Bluetongue virus (BTV) and Schmallenberg virus (SBV) were also confirmed, including species in the subgenus *Avaritia* (*C. obsoletus s. str., C. scoticus, C. chiopterus, and C. dewulfi*) and subgenus *Culicoides s. str.* (*C. pulicaris* and *C. punctatus*). Phylogenetic analysis confirmed the relationship between these vector species and facilitated the placement of *Culicoides* sp. which could not be identified to species level through DNA barcoding. Haplotype network analysis of *C. obsoletus* showed that some haplotypes of these species are shared between Continental Europe, the UK, and Ireland, suggesting a possible incursion pathway for this vector.

**Conclusion:** DNA barcoding employing a combination of two barcodes, CO1 and ITS, proved effective in identifying *Culicoides*, especially species within the *obsoletus* complex, which are difficult to morphologically distinguish. Our findings also suggest that investigation of the population genetic structure of *Culicoides* spp. could be used to model the potential introduction routes of midge-borne pathogens into the country.
