## Supplementary material for "Molecular characterisation of common *Culicoides* Biting Midges (Diptera: Ceratopogonidae) in Ireland": Additional file 1.xlsx

### Sheet: CO1
Sample	Species	Sequence length	Query cover	% Identity	Accession number	Link
1.a1	Culicoides obsoletus	650	100	99.38	MZ695764	https://www.ncbi.nlm.nih.gov/nucleotide/MZ695764.1?report=genbank&log$=nucltop&blast_rank=1&RID=C9D1M5FH013
1.a2	Culicoides obsoletus	659	99	98.94	MZ695764	https://www.ncbi.nlm.nih.gov/nucleotide/MZ695764.1?report=genbank&log$=nucltop&blast_rank=1&RID=C9D1M5FH013
1.a3	Culicoides obsoletus	632	99	100	JQ740594	https://www.ncbi.nlm.nih.gov/nucleotide/JQ740594.1?report=genbank&log$=nucltop&blast_rank=1&RID=C9DH5D75013
1.a4
1.a5
2.a1	Culicoides obsoletus	657	98	100	JQ740594	https://www.ncbi.nlm.nih.gov/nucleotide/JQ740594.1?report=genbank&log$=nucltop&blast_rank=1&RID=C9DH5D75013
2.a2	Culicoides obsoletus	650	100	99	MZ695764	https://www.ncbi.nlm.nih.gov/nucleotide/MZ695764.1?report=genbank&log$=nucltop&blast_rank=1&RID=C9D1M5FH014
2.a3	Culicoides obsoletus	660	98	100	JQ740594	https://www.ncbi.nlm.nih.gov/nucleotide/JQ740594.1?report=genbank&log$=nucltop&blast_rank=1&RID=C9DH5D75013
2.a4	Culicoides obsoletus	656	98	99.85	JQ740594	https://www.ncbi.nlm.nih.gov/nucleotide/JQ740594.1?report=genbank&log$=nucltop&blast_rank=1&RID=C9DH5D75013
2.a5	Culicoides obsoletus	657	98	99.85	JQ740594	https://www.ncbi.nlm.nih.gov/nucleotide/JQ740594.1?report=genbank&log$=nucltop&blast_rank=1&RID=C9DH5D75013
2.a6	Culicoides obsoletus	655	98	99.84	JQ740594	https://www.ncbi.nlm.nih.gov/nucleotide/JQ740594.1?report=genbank&log$=nucltop&blast_rank=1&RID=C9DH5D75013
3.a1	Culicoides obsoletus	654	99	99.39	MZ695764	https://www.ncbi.nlm.nih.gov/nucleotide/MZ695764.1?report=genbank&log$=nucltop&blast_rank=1&RID=C9D1M5FH013
3.a2	Culicoides obsoletus	653	98	99.84	JQ740594	https://www.ncbi.nlm.nih.gov/nucleotide/JQ740594.1?report=genbank&log$=nucltop&blast_rank=1&RID=C9DH5D75013
3.a3	Culicoides obsoletus	656	98	99.338	JQ740594	https://www.ncbi.nlm.nih.gov/nucleotide/JQ740594.1?report=genbank&log$=nucltop&blast_rank=1&RID=C9DH5D75013
3.a4	Culicoides obsoletus	645	98	100	JQ740594	https://www.ncbi.nlm.nih.gov/nucleotide/JQ740594.1?report=genbank&log$=nucltop&blast_rank=1&RID=C9DH5D75013
3.a5	Culicoides obsoletus	656	98	99.85	JQ740594	https://www.ncbi.nlm.nih.gov/nucleotide/JQ740594.1?report=genbank&log$=nucltop&blast_rank=1&RID=C9DH5D75013
3.a6	Culicoides obsoletus	658	99	98.63	MZ695764	https://www.ncbi.nlm.nih.gov/nucleotide/MZ695764.1?report=genbank&log$=nucltop&blast_rank=1&RID=C9D1M5FH013
3.a7	Culicoides obsoletus	644	98	100	JQ740594	https://www.ncbi.nlm.nih.gov/nucleotide/JQ740594.1?report=genbank&log$=nucltop&blast_rank=1&RID=C9DH5D75013
3.a8	Culicoides obsoletus	652	100	99.24	MZ695764	https://www.ncbi.nlm.nih.gov/nucleotide/MZ695764.1?report=genbank&log$=nucltop&blast_rank=1&RID=C9D1M5FH013
3.a9	Culicoides obsoletus	636	98	99.84	JQ740594	https://www.ncbi.nlm.nih.gov/nucleotide/JQ740594.1?report=genbank&log$=nucltop&blast_rank=1&RID=C9DH5D75013
3.a10
3.a11	Culicoides obsoletus	660	98	100	JQ740594	https://www.ncbi.nlm.nih.gov/nucleotide/JQ740594.1?report=genbank&log$=nucltop&blast_rank=1&RID=CYGCSK08016
3.a12	Culicoides obsoletus	641	98	99.84	JQ740594	https://www.ncbi.nlm.nih.gov/nucleotide/JQ740594.1?report=genbank&log$=nucltop&blast_rank=1&RID=D3JD4EM7013
4.a1	Culicoides obsoletus	637	99	100	JQ740594	https://www.ncbi.nlm.nih.gov/nucleotide/JQ740594.1?report=genbank&log$=nucltop&blast_rank=1&RID=C9DH5D75013
4.a2	Culicoides obsoletus	648	97	99.68	KT186816	https://www.ncbi.nlm.nih.gov/nucleotide/KT186816.1?report=genbank&log$=nucltop&blast_rank=1&RID=CBD5JUNM013
4.a3	Culicoides obsoletus	650	100	98.77	MZ695764	https://www.ncbi.nlm.nih.gov/nucleotide/MZ695764.1?report=genbank&log$=nucltop&blast_rank=1&RID=C9D1M5FH013
4.a4	Culicoides obsoletus	647	97	99.68	KT186816	https://www.ncbi.nlm.nih.gov/nucleotide/KT186816.1?report=genbank&log$=nucltop&blast_rank=1&RID=CBD5JUNM013
5.a1	Culicoides obsoletus	636	100	100	JQ740594	https://www.ncbi.nlm.nih.gov/nucleotide/JQ740594.1?report=genbank&log$=nucltop&blast_rank=1&RID=C9DH5D75013
5.a2	Culicoides obsoletus	649	100	100	JQ740594	https://www.ncbi.nlm.nih.gov/nucleotide/JQ740594.1?report=genbank&log$=nucltop&blast_rank=1&RID=C9DH5D75013
5.a3	Culicoides obsoletus	648	99	99.85	JQ740594	https://www.ncbi.nlm.nih.gov/nucleotide/JQ740594.1?report=genbank&log$=nucltop&blast_rank=1&RID=C9DH5D75013
5.a4
5.a5	Culicoides obsoletus	640	100	100	JQ740594	https://www.ncbi.nlm.nih.gov/nucleotide/JQ740594.1?report=genbank&log$=nucltop&blast_rank=1&RID=C9DH5D75013
5.a6	Culicoides obsoletus	648	100	99.54	JQ740594	https://www.ncbi.nlm.nih.gov/nucleotide/JQ740594.1?report=genbank&log$=nucltop&blast_rank=1&RID=C9DH5D75013
5.a7	Culicoides obsoletus	651	99	100	JQ740594	https://www.ncbi.nlm.nih.gov/nucleotide/JQ740594.1?report=genbank&log$=nucltop&blast_rank=1&RID=CYGCSK08016
5.a8	Culicoides obsoletus	650	99	99.69	JQ740594	https://www.ncbi.nlm.nih.gov/nucleotide/JQ740594.1?report=genbank&log$=nucltop&blast_rank=1&RID=CYGCSK08016
5.a9	Culicoides obsoletus	647	98	100	JQ740594	https://www.ncbi.nlm.nih.gov/nucleotide/JQ740594.1?report=genbank&log$=nucltop&blast_rank=1&RID=CYGCSK08016
6.a1	Culicoides obsoletus	641	100	100	JQ740594	https://www.ncbi.nlm.nih.gov/nucleotide/JQ740594.1?report=genbank&log$=nucltop&blast_rank=1&RID=C9DH5D75013
6.a2	Culicoides obsoletus	637	99	100	JQ740594	https://www.ncbi.nlm.nih.gov/nucleotide/JQ740594.1?report=genbank&log$=nucltop&blast_rank=1&RID=C9DH5D75013
6.a3	Culicoides obsoletus	636	100	99.21	MZ695764	https://www.ncbi.nlm.nih.gov/nucleotide/MZ695764.1?report=genbank&log$=nucltop&blast_rank=1&RID=C9D1M5FH013
6.a4	Culicoides obsoletus	630	100	99.52	JQ740594	https://www.ncbi.nlm.nih.gov/nucleotide/JQ740594.1?report=genbank&log$=nucltop&blast_rank=1&RID=C9DH5D75013
6.a5	Culicoides obsoletus	637	99	100	JQ740594	https://www.ncbi.nlm.nih.gov/nucleotide/JQ740594.1?report=genbank&log$=nucltop&blast_rank=1&RID=C9DH5D75013
6.a6	Culicoides obsoletus	646	100	99.85	JQ740594	https://www.ncbi.nlm.nih.gov/nucleotide/JQ740594.1?report=genbank&log$=nucltop&blast_rank=1&RID=C9DH5D75013
6.a7	Culicoides obsoletus	637	99	100	JQ740594	https://www.ncbi.nlm.nih.gov/nucleotide/JQ740594.1?report=genbank&log$=nucltop&blast_rank=1&RID=C9DH5D75013
6.a8	Culicoides obsoletus	636	100	100	JQ740594	https://www.ncbi.nlm.nih.gov/nucleotide/JQ740594.1?report=genbank&log$=nucltop&blast_rank=1&RID=C9DH5D75013
6.a9	Culicoides obsoletus	637	99	100	JQ740594	https://www.ncbi.nlm.nih.gov/nucleotide/JQ740594.1?report=genbank&log$=nucltop&blast_rank=1&RID=C9DH5D75013
6.a10	Culicoides obsoletus	649	99	100	JQ740594	https://www.ncbi.nlm.nih.gov/nucleotide/JQ740594.1?report=genbank&log$=nucltop&blast_rank=1&RID=C9DH5D75013
6.a11	Culicoides obsoletus	640	99	100	JQ740594	https://www.ncbi.nlm.nih.gov/nucleotide/JQ740594.1?report=genbank&log$=nucltop&blast_rank=1&RID=C9DH5D75013
6.a12	Culicoides obsoletus	647	99	98.76	MZ695764	https://www.ncbi.nlm.nih.gov/nucleotide/MZ695764.1?report=genbank&log$=nucltop&blast_rank=1&RID=C9D1M5FH013
6.a13	Culicoides obsoletus	637	99	100	JQ740594	https://www.ncbi.nlm.nih.gov/nucleotide/JQ740594.1?report=genbank&log$=nucltop&blast_rank=1&RID=C9DH5D75013
6.a14	Culicoides obsoletus	637	99	99.37	JQ740594	https://www.ncbi.nlm.nih.gov/nucleotide/JQ740594.1?report=genbank&log$=nucltop&blast_rank=1&RID=C9DH5D75013
6.a15	Culicoides obsoletus	637	100	98.9	JQ740594	https://www.ncbi.nlm.nih.gov/nucleotide/JQ740594.1?report=genbank&log$=nucltop&blast_rank=1&RID=C9DH5D75013
6.a16	Culicoides obsoletus	640	99	100	JQ740594	https://www.ncbi.nlm.nih.gov/nucleotide/JQ740594.1?report=genbank&log$=nucltop&blast_rank=1&RID=C9DH5D75013
6.a17	Culicoides obsoletus	637	99	100	JQ740594	https://www.ncbi.nlm.nih.gov/nucleotide/JQ740594.1?report=genbank&log$=nucltop&blast_rank=1&RID=C9DH5D75013
6.a18	Culicoides obsoletus	636	97	99.84	KT186816	https://www.ncbi.nlm.nih.gov/nucleotide/KT186816.1?report=genbank&log$=nucltop&blast_rank=1&RID=CBD5JUNM013
6.a19	Culicoides obsoletus	636	100	100	JQ740594	https://www.ncbi.nlm.nih.gov/nucleotide/JQ740594.1?report=genbank&log$=nucltop&blast_rank=1&RID=C9DH5D75013
6.a20	Culicoides obsoletus	636	100	100	JQ740594	https://www.ncbi.nlm.nih.gov/nucleotide/JQ740594.1?report=genbank&log$=nucltop&blast_rank=1&RID=C9DH5D75013
6.a21	Culicoides obsoletus	638	99	99.37	JQ740594	https://www.ncbi.nlm.nih.gov/nucleotide/JQ740594.1?report=genbank&log$=nucltop&blast_rank=1&RID=C9DH5D75013
6.a22	Culicoides obsoletus	557	97	99.45	MT173738	https://www.ncbi.nlm.nih.gov/nucleotide/MT173738.1?report=genbank&log$=nucltop&blast_rank=1&RID=CBHK48X1016
6.a23	Culicoides obsoletus	619	99	99.03	JQ740594	https://www.ncbi.nlm.nih.gov/nucleotide/JQ740594.1?report=genbank&log$=nucltop&blast_rank=1&RID=C9DH5D75013
6.a24	Culicoides obsoletus	587	100	100	MT172782	https://www.ncbi.nlm.nih.gov/nucleotide/MT172782.1?report=genbank&log$=nucltop&blast_rank=1&RID=CBJA7AJ3016
6.a25	Culicoides obsoletus	636	100	99.84	JQ740594	https://www.ncbi.nlm.nih.gov/nucleotide/JQ740594.1?report=genbank&log$=nucltop&blast_rank=1&RID=C9DH5D75013
6.a26	Culicoides obsoletus	632	99	100	JQ740594	https://www.ncbi.nlm.nih.gov/nucleotide/JQ740594.1?report=genbank&log$=nucltop&blast_rank=1&RID=C9DH5D75013
1.b2	Culicoides scoticus	607	100	99.84	MT171788	https://www.ncbi.nlm.nih.gov/nucleotide/MT171788.1?report=genbank&log$=nucltop&blast_rank=1&RID=CYFSB0V6013
1.b3
1.b4
1.b5
1.b6
2.b1
2.b2
2.b3	Culicoides scoticus	640	97	100	MT171774	https://www.ncbi.nlm.nih.gov/nucleotide/MT171774.1?report=genbank&log$=nucltop&blast_rank=1&RID=CYG333W9016
2.b4
2.b5
2.b6
2.b7
2.b8
2.b9
2.b10
2.b11	Culicoides scoticus	629	98	99.68	MT171774	https://www.ncbi.nlm.nih.gov/nucleotide/MT171774.1?report=genbank&log$=nucltop&blast_rank=1&RID=CYG333W9016
2.b12
2.b13
2.b14
2.b15
2.b16
2.b17	Culicoides obsoletus	636	100	100	JQ740594	https://www.ncbi.nlm.nih.gov/nucleotide/JQ740594.1?report=genbank&log$=nucltop&blast_rank=1&RID=CYGCSK08016
3.b1
3.b3
3.b4
3.b5
6.b1
2.c1	Culicoides chiopterus	638	97	99.52	MT782149	https://www.ncbi.nlm.nih.gov/nucleotide/MT782149.1?report=genbank&log$=nucltop&blast_rank=1&RID=D3EES7X5013
2.c2	Culicoides chiopterus	640	97	99.36	MT782149	https://www.ncbi.nlm.nih.gov/nucleotide/MT782149.1?report=genbank&log$=nucltop&blast_rank=1&RID=D3EHG20U013
2.c3	Culicoides chiopterus	638	97	99.68	MT782149	https://www.ncbi.nlm.nih.gov/nucleotide/MT782149.1?report=genbank&log$=nucltop&blast_rank=1&RID=D3EHG20U013
2.c4	Culicoides chiopterus	646	95	99.35	MT782149	https://www.ncbi.nlm.nih.gov/nucleotide/MT782149.1?report=genbank&log$=nucltop&blast_rank=1&RID=D3EHG20U013
2.c5	Culicoides chiopterus	647	95	99.52	MT782149	https://www.ncbi.nlm.nih.gov/nucleotide/MT782149.1?report=genbank&log$=nucltop&blast_rank=1&RID=D3EHG20U013
3.c1	Culicoides chiopterus	642	96	99.51	MT782149	https://www.ncbi.nlm.nih.gov/nucleotide/MT782149.1?report=genbank&log$=nucltop&blast_rank=1&RID=D3EHG20U013
3.c2	Culicoides chiopterus	648	95	99.68	MT782149	https://www.ncbi.nlm.nih.gov/nucleotide/MT782149.1?report=genbank&log$=nucltop&blast_rank=1&RID=D3EHG20U013
3.c3	Culicoides chiopterus	645	95	99.51	MT782149	https://www.ncbi.nlm.nih.gov/nucleotide/MT782149.1?report=genbank&log$=nucltop&blast_rank=1&RID=D3EHG20U013
3.c4	Culicoides chiopterus	631	95	99.67	MT782149	https://www.ncbi.nlm.nih.gov/nucleotide/MT782149.1?report=genbank&log$=nucltop&blast_rank=1&RID=D3EHG20U013
3.c5	Culicoides chiopterus	646	95	99.52	MT782149	https://www.ncbi.nlm.nih.gov/nucleotide/MT782149.1?report=genbank&log$=nucltop&blast_rank=1&RID=D3EHG20U013
3.c6	Culicoides chiopterus	643	95	99.35	MT782149	https://www.ncbi.nlm.nih.gov/nucleotide/MT782149.1?report=genbank&log$=nucltop&blast_rank=1&RID=D3EHG20U013
3.c7	Culicoides chiopterus	647	95	99.35	MT782149	https://www.ncbi.nlm.nih.gov/nucleotide/MT782149.1?report=genbank&log$=nucltop&blast_rank=1&RID=D3EHG20U013
3.c8
3.c9	Culicoides chiopterus	645	95	99.51	MT782149	https://www.ncbi.nlm.nih.gov/nucleotide/MT782149.1?report=genbank&log$=nucltop&blast_rank=1&RID=D3EHG20U013
3.c10	Culicoides chiopterus	647	95	99.35	MT782149	https://www.ncbi.nlm.nih.gov/nucleotide/MT782149.1?report=genbank&log$=nucltop&blast_rank=1&RID=D3EHG20U013
4.c1	Culicoides chiopterus	600	97	99.66	MT782149	https://www.ncbi.nlm.nih.gov/nucleotide/MT782149.1?report=genbank&log$=nucltop&blast_rank=1&RID=D3EHG20U013
5.c1	Culicoides chiopterus	617	97	99.34	MT782149	https://www.ncbi.nlm.nih.gov/nucleotide/MT782149.1?report=genbank&log$=nucltop&blast_rank=1&RID=D3EHG20U013
5.c2	Culicoides chiopterus	635	97	99.68	MT782149	https://www.ncbi.nlm.nih.gov/nucleotide/MT782149.1?report=genbank&log$=nucltop&blast_rank=1&RID=D3EHG20U013
5.c3	Culicoides chiopterus	637	97	99.19	MT782149	https://www.ncbi.nlm.nih.gov/nucleotide/MT782149.1?report=genbank&log$=nucltop&blast_rank=1&RID=D3EHG20U013
5.c4	Culicoides chiopterus	620	97	99.5	MT782149	https://www.ncbi.nlm.nih.gov/nucleotide/MT782149.1?report=genbank&log$=nucltop&blast_rank=1&RID=D3EHG20U013
1.d1	Culicoides dewulfi	651	96	100	KT186809	https://www.ncbi.nlm.nih.gov/nucleotide/KT186809.1?report=genbank&log$=nucltop&blast_rank=1&RID=D3EB245G016
3.d1	Culicoides dewulfi	638	97	100	KT186809	https://www.ncbi.nlm.nih.gov/nucleotide/KT186809.1?report=genbank&log$=nucltop&blast_rank=1&RID=CYD6P8ZA016
3.d2	Culicoides dewulfi	621	97	99.67	KT186809	https://www.ncbi.nlm.nih.gov/nucleotide/KT186809.1?report=genbank&log$=nucltop&blast_rank=1&RID=CYDENS0E013
3.d3	Culicoides dewulfi	646	97	100	KT186809	https://www.ncbi.nlm.nih.gov/nucleotide/KT186809.1?report=genbank&log$=nucltop&blast_rank=1&RID=CYDENS0E013
3.d4	Culicoides dewulfi	646	97	100	KT186809	https://www.ncbi.nlm.nih.gov/nucleotide/KT186809.1?report=genbank&log$=nucltop&blast_rank=1&RID=CYDENS0E013
3.d5	Culicoides dewulfi	634	97	100	KT186809	https://www.ncbi.nlm.nih.gov/nucleotide/KT186809.1?report=genbank&log$=nucltop&blast_rank=1&RID=CYDENS0E013
3.d6	Culicoides dewulfi	642	97	100	KT186809	https://www.ncbi.nlm.nih.gov/nucleotide/KT186809.1?report=genbank&log$=nucltop&blast_rank=1&RID=CYDENS0E013
4.d1	Culicoides dewulfi	639	97	100	KT186809	https://www.ncbi.nlm.nih.gov/nucleotide/KT186809.1?report=genbank&log$=nucltop&blast_rank=1&RID=CYDENS0E013
5.d1	Culicoides dewulfi	642	96	100	KT186809	https://www.ncbi.nlm.nih.gov/nucleotide/KT186809.1?report=genbank&log$=nucltop&blast_rank=1&RID=CYDENS0E013
5.d2	Culicoides dewulfi	624	97	100	KT186809	https://www.ncbi.nlm.nih.gov/nucleotide/KT186809.1?report=genbank&log$=nucltop&blast_rank=1&RID=CYDENS0E013
5.d3
6.d1	Culicoides dewulfi	618	97	100	KT186809	https://www.ncbi.nlm.nih.gov/nucleotide/KT186809.1?report=genbank&log$=nucltop&blast_rank=1&RID=CYDENS0E013
6.d2	Culicoides dewulfi	649	97	100	KT186809	https://www.ncbi.nlm.nih.gov/nucleotide/KT186809.1?report=genbank&log$=nucltop&blast_rank=1&RID=CYDENS0E013
6.d3	Culicoides dewulfi	639	97	100	KT186809	https://www.ncbi.nlm.nih.gov/nucleotide/KT186809.1?report=genbank&log$=nucltop&blast_rank=1&RID=CYDENS0E013
6.d4	Culicoides dewulfi	639	97	100	KT186809	https://www.ncbi.nlm.nih.gov/nucleotide/KT186809.1?report=genbank&log$=nucltop&blast_rank=1&RID=CYDENS0E013
6.d5	Culicoides dewulfi	639	97	100	KT186809	https://www.ncbi.nlm.nih.gov/nucleotide/KT186809.1?report=genbank&log$=nucltop&blast_rank=1&RID=CYDENS0E013
6.d6	Culicoides dewulfi	633	97	100	KT186809	https://www.ncbi.nlm.nih.gov/nucleotide/KT186809.1?report=genbank&log$=nucltop&blast_rank=1&RID=CYDENS0E013
2. e1	Culicoides impunctatus	638	98	99.84	KJ627800	https://www.ncbi.nlm.nih.gov/nucleotide/KJ627800.1?report=genbank&log$=nucltop&blast_rank=1&RID=D3GKGFEC013
2. e2	Culicoides impunctatus	639	98	99.84	KJ627800	https://www.ncbi.nlm.nih.gov/nucleotide/KJ627800.1?report=genbank&log$=nucltop&blast_rank=1&RID=D3GKGFEC013
2. e3	Culicoides impunctatus	639	98	100	KJ627800	https://www.ncbi.nlm.nih.gov/nucleotide/KJ627800.1?report=genbank&log$=nucltop&blast_rank=1&RID=D3GKGFEC013
2. e4	Culicoides impunctatus	629	99	100	KJ627800	https://www.ncbi.nlm.nih.gov/nucleotide/KJ627800.1?report=genbank&log$=nucltop&blast_rank=1&RID=D3GKGFEC013
2. e5	Culicoides impunctatus	628	99	99.84	KJ627800	https://www.ncbi.nlm.nih.gov/nucleotide/KJ627800.1?report=genbank&log$=nucltop&blast_rank=1&RID=D3GKGFEC013
2. e6	Culicoides impunctatus	619	98	99.84	KJ627800	https://www.ncbi.nlm.nih.gov/nucleotide/KJ627800.1?report=genbank&log$=nucltop&blast_rank=1&RID=D3GKGFEC013
2. e7	Culicoides impunctatus	630	99	99.68	KJ627800	https://www.ncbi.nlm.nih.gov/nucleotide/KJ627800.1?report=genbank&log$=nucltop&blast_rank=1&RID=D3GKGFEC013
2. e8	Culicoides impunctatus	630	99	99.68	KJ627800	https://www.ncbi.nlm.nih.gov/nucleotide/KJ627800.1?report=genbank&log$=nucltop&blast_rank=1&RID=D3GKGFEC013
2. e9	Culicoides impunctatus	630	99	100	KJ627800	https://www.ncbi.nlm.nih.gov/nucleotide/KJ627800.1?report=genbank&log$=nucltop&blast_rank=1&RID=D3GKGFEC013
2. e10	Culicoides impunctatus	628	99	99.84	KJ627800	https://www.ncbi.nlm.nih.gov/nucleotide/KJ627800.1?report=genbank&log$=nucltop&blast_rank=1&RID=D3GKGFEC013
2. e11	Culicoides impunctatus	648	97	99.84	KT794146	https://www.ncbi.nlm.nih.gov/nucleotide/KT794146.1?report=genbank&log$=nucltop&blast_rank=1&RID=D3HKPF0R013
2. e12	Culicoides impunctatus	630	99	100	KJ627800	https://www.ncbi.nlm.nih.gov/nucleotide/KJ627800.1?report=genbank&log$=nucltop&blast_rank=1&RID=D3GKGFEC013
2. e13	Culicoides impunctatus	640	98	99.84	KJ627800	https://www.ncbi.nlm.nih.gov/nucleotide/KJ627800.1?report=genbank&log$=nucltop&blast_rank=1&RID=D3GKGFEC013
2. e14	Culicoides impunctatus	631	98	99.84	KJ627800	https://www.ncbi.nlm.nih.gov/nucleotide/KJ627800.1?report=genbank&log$=nucltop&blast_rank=1&RID=D3GKGFEC013
2. e15	Culicoides impunctatus	630	99	99.84	KJ627800	https://www.ncbi.nlm.nih.gov/nucleotide/KJ627800.1?report=genbank&log$=nucltop&blast_rank=1&RID=D3GKGFEC013
2. e16	Culicoides impunctatus	632	98	99.84	KJ627800	https://www.ncbi.nlm.nih.gov/nucleotide/KJ627800.1?report=genbank&log$=nucltop&blast_rank=1&RID=D3GKGFEC013
2. e17	Culicoides impunctatus	630	99	99.68	KJ627800	https://www.ncbi.nlm.nih.gov/nucleotide/KJ627800.1?report=genbank&log$=nucltop&blast_rank=1&RID=D3GKGFEC013
2. e18	Culicoides impunctatus	628	99	100	KJ627800	https://www.ncbi.nlm.nih.gov/nucleotide/KJ627800.1?report=genbank&log$=nucltop&blast_rank=1&RID=D3GKGFEC013
2. e19	Culicoides impunctatus	628	99	99.84	KJ627800	https://www.ncbi.nlm.nih.gov/nucleotide/KJ627800.1?report=genbank&log$=nucltop&blast_rank=1&RID=D3GKGFEC013
2. e20	Culicoides impunctatus	612	99	99.5	KJ627800	https://www.ncbi.nlm.nih.gov/nucleotide/KJ627800.1?report=genbank&log$=nucltop&blast_rank=1&RID=D3GKGFEC013
2. e21	Culicoides impunctatus	630	99	99.84	KJ627800	https://www.ncbi.nlm.nih.gov/nucleotide/KJ627800.1?report=genbank&log$=nucltop&blast_rank=1&RID=D3GKGFEC013
2. e22	Culicoides impunctatus	631	98	100	KJ627800	https://www.ncbi.nlm.nih.gov/nucleotide/KJ627800.1?report=genbank&log$=nucltop&blast_rank=1&RID=D3GKGFEC013
2. e23	Culicoides impunctatus	630	99	99.84	KJ627800	https://www.ncbi.nlm.nih.gov/nucleotide/KJ627800.1?report=genbank&log$=nucltop&blast_rank=1&RID=D3GKGFEC013
2. e24	Culicoides impunctatus	630	99	100	KJ627800	https://www.ncbi.nlm.nih.gov/nucleotide/KJ627800.1?report=genbank&log$=nucltop&blast_rank=1&RID=D3GKGFEC013
2. e25	Culicoides impunctatus	631	98	100	KJ627800	https://www.ncbi.nlm.nih.gov/nucleotide/KJ627800.1?report=genbank&log$=nucltop&blast_rank=1&RID=D3GKGFEC013
2. e26	Culicoides impunctatus	643	97	99.84	KT794146	https://www.ncbi.nlm.nih.gov/nucleotide/KT794146.1?report=genbank&log$=nucltop&blast_rank=1&RID=CY7PCMYX016
4. e1	Culicoides impunctatus	630	99	100	KJ627800	https://www.ncbi.nlm.nih.gov/nucleotide/KJ627800.1?report=genbank&log$=nucltop&blast_rank=1&RID=D3GKGFEC013
4. e2	Culicoides impunctatus	631	98	100	KJ627800	https://www.ncbi.nlm.nih.gov/nucleotide/KJ627800.1?report=genbank&log$=nucltop&blast_rank=1&RID=D3GKGFEC013
4. e3	Culicoides impunctatus	622	98	100	KJ627800	https://www.ncbi.nlm.nih.gov/nucleotide/KJ627800.1?report=genbank&log$=nucltop&blast_rank=1&RID=D3GKGFEC013
4. e4	Culicoides impunctatus	630	98	99.84	KJ627800	https://www.ncbi.nlm.nih.gov/nucleotide/KJ627800.1?report=genbank&log$=nucltop&blast_rank=1&RID=D3GKGFEC013
4. e5	Culicoides impunctatus	622	98	99.84	KJ627800	https://www.ncbi.nlm.nih.gov/nucleotide/KJ627800.1?report=genbank&log$=nucltop&blast_rank=1&RID=D3GKGFEC013
4. e6	Culicoides impunctatus	622	98	99.84	KJ627800	https://www.ncbi.nlm.nih.gov/nucleotide/KJ627800.1?report=genbank&log$=nucltop&blast_rank=1&RID=D3GKGFEC013
4. e7	Culicoides impunctatus	632	98	99.84	KJ627800	https://www.ncbi.nlm.nih.gov/nucleotide/KJ627800.1?report=genbank&log$=nucltop&blast_rank=1&RID=D3GKGFEC013
4. e8
4. e9	Culicoides impunctatus	632	98	100	KJ627800	https://www.ncbi.nlm.nih.gov/nucleotide/KJ627800.1?report=genbank&log$=nucltop&blast_rank=1&RID=D3GKGFEC013
4. e10	Culicoides impunctatus	644	97	99.68	KJ627800	https://www.ncbi.nlm.nih.gov/nucleotide/KJ627800.1?report=genbank&log$=nucltop&blast_rank=1&RID=CYA14EMF013
5. e1	Culicoides impunctatus	633	97	99.68	KJ627800	https://www.ncbi.nlm.nih.gov/nucleotide/KJ627800.1?report=genbank&log$=nucltop&blast_rank=1&RID=D3GKGFEC013
2.f1
2.f2
2.f3
6.f1	Culicoides pulicaris	564	98	99.46	OQ789056	https://www.ncbi.nlm.nih.gov/nucleotide/OQ789056.1?report=genbank&log$=nucltop&blast_rank=1&RID=CY9EH1V7016
6.f2	Culicoides pulicaris	622	94	99.83	OQ789056	https://www.ncbi.nlm.nih.gov/nucleotide/OQ789056.1?report=genbank&log$=nucltop&blast_rank=1&RID=CY9M7N8J013
6.f3
1.g1	Culicoides punctatus	642	99	100	MN274527	https://www.ncbi.nlm.nih.gov/nucleotide/MN274527.1?report=genbank&log$=nucltop&blast_rank=1&RID=CYA4VRK6016
4.g1	Culicoides punctatus	645	100	99.84	MZ695763	https://www.ncbi.nlm.nih.gov/nucleotide/MZ695763.1?report=genbank&log$=nucltop&blast_rank=1&RID=CY87R7Y3016
4.g2	Culicoides punctatus	648	100	100	MN274527	https://www.ncbi.nlm.nih.gov/nucleotide/MN274527.1?report=genbank&log$=nucltop&blast_rank=1&RID=CY8FTCKY013
5g1
5g2
3.h1
3.h2
3.h3

### Sheet: ITS 2
Sample	Species	Sequence length	Query cover	% Identity	Accession number	Link
1.a1	Culicoides obsoletus	303	93	100	MK893033	https://www.ncbi.nlm.nih.gov/nucleotide/MK893033.1?report=genbank&log$=nucltop&blast_rank=1&RID=D6U8JST6013
1.a2	Culicoides obsoletus	312	93	100	MK893033	https://www.ncbi.nlm.nih.gov/nucleotide/MK893033.1?report=genbank&log$=nucltop&blast_rank=1&RID=D6U8JST6013
1.a3	Culicoides obsoletus	313	93	100	MK893033	https://www.ncbi.nlm.nih.gov/nucleotide/MK893033.1?report=genbank&log$=nucltop&blast_rank=1&RID=D6U8JST6013
1.a4	Culicoides obsoletus	307	93	100	MK893033	https://www.ncbi.nlm.nih.gov/nucleotide/MK893033.1?report=genbank&log$=nucltop&blast_rank=1&RID=D6U8JST6013
1.a5	Culicoides obsoletus	325	95	100	MK893033	https://www.ncbi.nlm.nih.gov/nucleotide/MK893033.1?report=genbank&log$=nucltop&blast_rank=1&RID=D6U8JST6013
2.a1	Culicoides obsoletus	331	93	100	MK893033	https://www.ncbi.nlm.nih.gov/nucleotide/MK893033.1?report=genbank&log$=nucltop&blast_rank=1&RID=D6U8JST6013
2.a2	Culicoides obsoletus	332	93	100	MK893033	https://www.ncbi.nlm.nih.gov/nucleotide/MK893033.1?report=genbank&log$=nucltop&blast_rank=1&RID=D6U8JST6013
2.a3	Culicoides obsoletus	327	93	100	MK893033	https://www.ncbi.nlm.nih.gov/nucleotide/MK893033.1?report=genbank&log$=nucltop&blast_rank=1&RID=D6U8JST6013
2.a4	Culicoides obsoletus	313	93	100	MK893033	https://www.ncbi.nlm.nih.gov/nucleotide/MK893033.1?report=genbank&log$=nucltop&blast_rank=1&RID=D6U8JST6013
2.a5	Culicoides obsoletus	325	93	100	MK893033	https://www.ncbi.nlm.nih.gov/nucleotide/MK893033.1?report=genbank&log$=nucltop&blast_rank=1&RID=D6U8JST6013
2.a6	Culicoides obsoletus	330	93	100	MK893033	https://www.ncbi.nlm.nih.gov/nucleotide/MK893033.1?report=genbank&log$=nucltop&blast_rank=1&RID=D6U8JST6013
3.a1	Culicoides obsoletus	333	93	99.36	MK893033	https://www.ncbi.nlm.nih.gov/nucleotide/MK893033.1?report=genbank&log$=nucltop&blast_rank=1&RID=D6U8JST6013
3.a2	Culicoides obsoletus	331	93	99.68	MK893033	https://www.ncbi.nlm.nih.gov/nucleotide/MK893033.1?report=genbank&log$=nucltop&blast_rank=1&RID=D6U8JST6013
3.a3	Culicoides obsoletus	331	94	100	MK893033	https://www.ncbi.nlm.nih.gov/nucleotide/MK893033.1?report=genbank&log$=nucltop&blast_rank=1&RID=D6U8JST6013
3.a4	Culicoides obsoletus	332	93	100	MK893033	https://www.ncbi.nlm.nih.gov/nucleotide/MK893033.1?report=genbank&log$=nucltop&blast_rank=1&RID=D6U8JST6013
3.a5	Culicoides obsoletus	333	93	100	MK893033	https://www.ncbi.nlm.nih.gov/nucleotide/MK893033.1?report=genbank&log$=nucltop&blast_rank=1&RID=D6U8JST6013
3.a6	Culicoides obsoletus	332	93	100	MK893033	https://www.ncbi.nlm.nih.gov/nucleotide/MK893033.1?report=genbank&log$=nucltop&blast_rank=1&RID=D6U8JST6013
3.a7	Culicoides obsoletus	332	93	100	MK893033	https://www.ncbi.nlm.nih.gov/nucleotide/MK893033.1?report=genbank&log$=nucltop&blast_rank=1&RID=D6U8JST6013
3.a8	Culicoides obsoletus	334	93	100	MK893033	https://www.ncbi.nlm.nih.gov/nucleotide/MK893033.1?report=genbank&log$=nucltop&blast_rank=1&RID=D6U8JST6013
3.a9	Culicoides obsoletus	332	93	100	MK893033	https://www.ncbi.nlm.nih.gov/nucleotide/MK893033.1?report=genbank&log$=nucltop&blast_rank=1&RID=D6U8JST6013
3.a10	Culicoides obsoletus	332	93	100	MK893033	https://www.ncbi.nlm.nih.gov/nucleotide/MK893033.1?report=genbank&log$=nucltop&blast_rank=1&RID=D6U8JST6013
3.a11	Culicoides obsoletus	280	100	100	MK893034	https://www.ncbi.nlm.nih.gov/nucleotide/MK893034.1?report=genbank&log$=nucltop&blast_rank=1&RID=D6W0RW9D013
3.a12	Culicoides obsoletus	325	93	100	MK893033	https://www.ncbi.nlm.nih.gov/nucleotide/MK893033.1?report=genbank&log$=nucltop&blast_rank=1&RID=D3YDF2YR013
4.a1	Culicoides obsoletus	313	93	100	MK893033	https://www.ncbi.nlm.nih.gov/nucleotide/MK893033.1?report=genbank&log$=nucltop&blast_rank=1&RID=D6U8JST6013
4.a2	Culicoides obsoletus	313	93	100	MK893033	https://www.ncbi.nlm.nih.gov/nucleotide/MK893033.1?report=genbank&log$=nucltop&blast_rank=1&RID=D6U8JST6013
4.a3	Culicoides obsoletus	317	93	100	MK893033	https://www.ncbi.nlm.nih.gov/nucleotide/MK893033.1?report=genbank&log$=nucltop&blast_rank=1&RID=D6U8JST6013
4.a4	Culicoides obsoletus	317	93	100	MK893033	https://www.ncbi.nlm.nih.gov/nucleotide/MK893033.1?report=genbank&log$=nucltop&blast_rank=1&RID=D6U8JST6013
5.a1	Culicoides obsoletus	714	100	100	MK893033	https://www.ncbi.nlm.nih.gov/nucleotide/MK893033.1?report=genbank&log$=nucltop&blast_rank=1&RID=D6U8JST6013
5.a2	Culicoides obsoletus	715	100	99.72	MK893034	https://www.ncbi.nlm.nih.gov/nucleotide/MK893034.1?report=genbank&log$=nucltop&blast_rank=1&RID=D6W0RW9D013
5.a3	Culicoides obsoletus	711	100	99.86	MK893032	https://www.ncbi.nlm.nih.gov/nucleotide/MK893032.1?report=genbank&log$=nucltop&blast_rank=1&RID=D6W45HUM013
5.a4	Culicoides obsoletus	709	100	99.72	MK893034	https://www.ncbi.nlm.nih.gov/nucleotide/MK893034.1?report=genbank&log$=nucltop&blast_rank=1&RID=D6W0RW9D013
5.a5	Culicoides obsoletus	728	100	100	MK893032	https://www.ncbi.nlm.nih.gov/nucleotide/MK893032.1?report=genbank&log$=nucltop&blast_rank=1&RID=D6W45HUM013
5.a6	Culicoides obsoletus	723	100	99.72	MK893033	https://www.ncbi.nlm.nih.gov/nucleotide/MK893033.1?report=genbank&log$=nucltop&blast_rank=1&RID=D6U8JST6013
5.a7	Culicoides obsoletus	323	93	100	MK893033	https://www.ncbi.nlm.nih.gov/nucleotide/MK893033.1?report=genbank&log$=nucltop&blast_rank=1&RID=D3BVAGWM016
5.a8	Culicoides obsoletus	325	93	100	MK893033	https://www.ncbi.nlm.nih.gov/nucleotide/MK893033.1?report=genbank&log$=nucltop&blast_rank=1&RID=D3BVAGWM016
5.a9	Culicoides obsoletus	321	93	100	MK893033	https://www.ncbi.nlm.nih.gov/nucleotide/MK893033.1?report=genbank&log$=nucltop&blast_rank=1&RID=D3BVAGWM016
6.a1	Culicoides obsoletus	306	93	100	MK893033	https://www.ncbi.nlm.nih.gov/nucleotide/MK893033.1?report=genbank&log$=nucltop&blast_rank=1&RID=D6U8JST6013
6.a2	Culicoides obsoletus	294	92	100	MK893033	https://www.ncbi.nlm.nih.gov/nucleotide/MK893033.1?report=genbank&log$=nucltop&blast_rank=1&RID=D6U8JST6013
6.a3	Culicoides obsoletus	293	93	100	MK893033	https://www.ncbi.nlm.nih.gov/nucleotide/MK893033.1?report=genbank&log$=nucltop&blast_rank=1&RID=D6U8JST6013
6.a4	Culicoides obsoletus	306	93	100	MK893033	https://www.ncbi.nlm.nih.gov/nucleotide/MK893033.1?report=genbank&log$=nucltop&blast_rank=1&RID=D6U8JST6013
6.a5	Culicoides obsoletus	311	93	99.66	MK893033	https://www.ncbi.nlm.nih.gov/nucleotide/MK893033.1?report=genbank&log$=nucltop&blast_rank=1&RID=D6U8JST6013
6.a6	Culicoides obsoletus	312	93	100	MK893033	https://www.ncbi.nlm.nih.gov/nucleotide/MK893033.1?report=genbank&log$=nucltop&blast_rank=1&RID=D6U8JST6013
6.a7	Culicoides obsoletus	293	93	100	MK893033	https://www.ncbi.nlm.nih.gov/nucleotide/MK893033.1?report=genbank&log$=nucltop&blast_rank=1&RID=D6U8JST6013
6.a8	Culicoides obsoletus	322	93	100	MK893033	https://www.ncbi.nlm.nih.gov/nucleotide/MK893033.1?report=genbank&log$=nucltop&blast_rank=1&RID=D6U8JST6013
6.a9	Culicoides obsoletus	293	93	100	MK893033	https://www.ncbi.nlm.nih.gov/nucleotide/MK893033.1?report=genbank&log$=nucltop&blast_rank=1&RID=D6U8JST6013
6.a10	Culicoides obsoletus	295	93	100	MK893033	https://www.ncbi.nlm.nih.gov/nucleotide/MK893033.1?report=genbank&log$=nucltop&blast_rank=1&RID=D6U8JST6013
6.a11	Culicoides obsoletus	317	93	100	MK893033	https://www.ncbi.nlm.nih.gov/nucleotide/MK893033.1?report=genbank&log$=nucltop&blast_rank=1&RID=D6U8JST6013
6.a12	Culicoides obsoletus	313	93	100	MK893033	https://www.ncbi.nlm.nih.gov/nucleotide/MK893033.1?report=genbank&log$=nucltop&blast_rank=1&RID=D6U8JST6013
6.a13	Culicoides obsoletus	325	93	100	MK893033	https://www.ncbi.nlm.nih.gov/nucleotide/MK893033.1?report=genbank&log$=nucltop&blast_rank=1&RID=D6U8JST6013
6.a14	Culicoides obsoletus	310	93	100	MK893033	https://www.ncbi.nlm.nih.gov/nucleotide/MK893033.1?report=genbank&log$=nucltop&blast_rank=1&RID=D6U8JST6013
6.a15	Culicoides obsoletus	295	92	100	MK893033	https://www.ncbi.nlm.nih.gov/nucleotide/MK893033.1?report=genbank&log$=nucltop&blast_rank=1&RID=D6U8JST6013
6.a16	Culicoides obsoletus	326	93	100	MK893033	https://www.ncbi.nlm.nih.gov/nucleotide/MK893033.1?report=genbank&log$=nucltop&blast_rank=1&RID=D6U8JST6013
6.a17	Culicoides obsoletus	293	93	100	MK893033	https://www.ncbi.nlm.nih.gov/nucleotide/MK893033.1?report=genbank&log$=nucltop&blast_rank=1&RID=D6U8JST6013
6.a18	Culicoides obsoletus	299	93	100	MK893033	https://www.ncbi.nlm.nih.gov/nucleotide/MK893033.1?report=genbank&log$=nucltop&blast_rank=1&RID=D6U8JST6013
6.a19	Culicoides obsoletus	317	93	100	MK893033	https://www.ncbi.nlm.nih.gov/nucleotide/MK893033.1?report=genbank&log$=nucltop&blast_rank=1&RID=D6U8JST6013
6.a20	Culicoides obsoletus	306	93	100	MK893033	https://www.ncbi.nlm.nih.gov/nucleotide/MK893033.1?report=genbank&log$=nucltop&blast_rank=1&RID=D6U8JST6013
6.a21	Culicoides obsoletus	295	93	100	MK893033	https://www.ncbi.nlm.nih.gov/nucleotide/MK893033.1?report=genbank&log$=nucltop&blast_rank=1&RID=D6U8JST6013
6.a22	Culicoides obsoletus	318	93	100	MK893033	https://www.ncbi.nlm.nih.gov/nucleotide/MK893033.1?report=genbank&log$=nucltop&blast_rank=1&RID=D6U8JST6013
6.a23	Culicoides obsoletus	293	93	100	MK893033	https://www.ncbi.nlm.nih.gov/nucleotide/MK893033.1?report=genbank&log$=nucltop&blast_rank=1&RID=D6U8JST6013
6.a24	Culicoides obsoletus	298	93	100	MK893033	https://www.ncbi.nlm.nih.gov/nucleotide/MK893033.1?report=genbank&log$=nucltop&blast_rank=1&RID=D6U8JST6013
6.a25	Culicoides obsoletus	306	93	100	MK893033	https://www.ncbi.nlm.nih.gov/nucleotide/MK893033.1?report=genbank&log$=nucltop&blast_rank=1&RID=D6U8JST6013
6.a26	Culicoides scoticus	304	97	98.99	MK893045	https://www.ncbi.nlm.nih.gov/nucleotide/MK893045.1?report=genbank&log$=nucltop&blast_rank=1&RID=CYHUX60B013
1.b2	Culicoides scoticus	328	89	99.66	AY599804	https://www.ncbi.nlm.nih.gov/nucleotide/AY599804.1?report=genbank&log$=nucltop&blast_rank=1&RID=D3993U5A016
1.b3	Culicoides scoticus	322	90	100	AY599804	https://www.ncbi.nlm.nih.gov/nucleotide/AY599804.1?report=genbank&log$=nucltop&blast_rank=1&RID=D39F2DBT016
1.b4	Culicoides scoticus	300	92	99.28	AY599804	https://www.ncbi.nlm.nih.gov/nucleotide/AY599804.1?report=genbank&log$=nucltop&blast_rank=1&RID=D39NKJVU016
1.b5	Culicoides scoticus	246	100	100	MK893045	https://www.ncbi.nlm.nih.gov/nucleotide/MK893045.1?report=genbank&log$=nucltop&blast_rank=1&RID=D39UN6Z7013
1.b6	Culicoides scoticus	322	90	100	AY599804	https://www.ncbi.nlm.nih.gov/nucleotide/AY599804.1?report=genbank&log$=nucltop&blast_rank=1&RID=D39XZH0E016
2.b1	Culicoides scoticus	250	100	100	AY599804	https://www.ncbi.nlm.nih.gov/nucleotide/AY599804.1?report=genbank&log$=nucltop&blast_rank=1&RID=D3A1JHKA013
2.b2	Culicoides scoticus	248	100	100	MK893045	https://www.ncbi.nlm.nih.gov/nucleotide/MK893045.1?report=genbank&log$=nucltop&blast_rank=1&RID=D3A6ZS87013
2.b3
2.b4	Culicoides scoticus	244	100	100	AY599804	https://www.ncbi.nlm.nih.gov/nucleotide/AY599804.1?report=genbank&log$=nucltop&blast_rank=1&RID=D3ACPB06016
2.b5	Culicoides scoticus	328	89	100	AY599800	https://www.ncbi.nlm.nih.gov/nucleotide/AY599800.1?report=genbank&log$=nucltop&blast_rank=1&RID=D3AGD0KG016
2.b6	Culicoides scoticus	324	90	100	AY599804	https://www.ncbi.nlm.nih.gov/nucleotide/AY599804.1?report=genbank&log$=nucltop&blast_rank=1&RID=D3ARRGKJ013
2.b7	Culicoides scoticus	317	97	99.68	MK893045	https://www.ncbi.nlm.nih.gov/nucleotide/MK893045.1?report=genbank&log$=nucltop&blast_rank=1&RID=D3AW952J016
2.b8	Culicoides scoticus	244	100	100	MK893045	https://www.ncbi.nlm.nih.gov/nucleotide/MK893045.1?report=genbank&log$=nucltop&blast_rank=1&RID=D3AW952J016
2.b9	Culicoides scoticus	248	100	100	MK893045	https://www.ncbi.nlm.nih.gov/nucleotide/MK893045.1?report=genbank&log$=nucltop&blast_rank=1&RID=D3AW952J016
2.b10	Culicoides scoticus	328	95	100	MK893045	https://www.ncbi.nlm.nih.gov/nucleotide/MK893045.1?report=genbank&log$=nucltop&blast_rank=1&RID=D3AW952J016
2.b11	Culicoides scoticus	241	100	100	AY599804	https://www.ncbi.nlm.nih.gov/nucleotide/AY599804.1?report=genbank&log$=nucltop&blast_rank=1&RID=D3ARRGKJ013
2.b12	Culicoides scoticus	327	90	100	AY599800	https://www.ncbi.nlm.nih.gov/nucleotide/AY599800.1?report=genbank&log$=nucltop&blast_rank=1&RID=D3AGD0KG016
2.b13	Culicoides scoticus	321	97	99.68	MK893045	https://www.ncbi.nlm.nih.gov/nucleotide/MK893045.1?report=genbank&log$=nucltop&blast_rank=1&RID=D3AW952J016
2.b14	Culicoides scoticus	245	100	100	MK893045	https://www.ncbi.nlm.nih.gov/nucleotide/MK893045.1?report=genbank&log$=nucltop&blast_rank=1&RID=D3AW952J016
2.b15	Culicoides scoticus	315	92	100	AY599804	https://www.ncbi.nlm.nih.gov/nucleotide/AY599804.1?report=genbank&log$=nucltop&blast_rank=1&RID=D3ARRGKJ013
2.b16	Culicoides scoticus	323	89	100	AY599804	https://www.ncbi.nlm.nih.gov/nucleotide/AY599804.1?report=genbank&log$=nucltop&blast_rank=1&RID=D3ARRGKJ013
2.b17	Culicoides obsoletus	323	93	100	MK893033	https://www.ncbi.nlm.nih.gov/nucleotide/MK893033.1?report=genbank&log$=nucltop&blast_rank=1&RID=D3BVAGWM016
3.b1	Culicoides scoticus	251	100	100	AY599804	https://www.ncbi.nlm.nih.gov/nucleotide/AY599804.1?report=genbank&log$=nucltop&blast_rank=1&RID=D3ARRGKJ013
3.b3	Culicoides scoticus	326	89	100	AY599804	https://www.ncbi.nlm.nih.gov/nucleotide/AY599804.1?report=genbank&log$=nucltop&blast_rank=1&RID=D3ARRGKJ013
3.b4	Culicoides scoticus	323	89	100	AY599800	https://www.ncbi.nlm.nih.gov/nucleotide/AY599800.1?report=genbank&log$=nucltop&blast_rank=1&RID=D3AGD0KG016
3.b5	Culicoides scoticus	247	100	100	MK893045	https://www.ncbi.nlm.nih.gov/nucleotide/MK893045.1?report=genbank&log$=nucltop&blast_rank=1&RID=D3AW952J016
6.b1	Culicoides scoticus	323	89	100	AY599804	https://www.ncbi.nlm.nih.gov/nucleotide/AY599804.1?report=genbank&log$=nucltop&blast_rank=1&RID=D3ARRGKJ013
2.c1	Culicoides chiopterus	252	100	98.81	EU908206	https://www.ncbi.nlm.nih.gov/nucleotide/EU908206.1?report=genbank&log$=nucltop&blast_rank=1&RID=D3MMWVPN013
2.c2	Culicoides chiopterus	307	95	98.97	MK893002	https://www.ncbi.nlm.nih.gov/nucleotide/MK893002.1?report=genbank&log$=nucltop&blast_rank=1&RID=D3MSHWYC013
2.c3	Culicoides chiopterus	240	100	99.58	EU908206	https://www.ncbi.nlm.nih.gov/nucleotide/EU908206.1?report=genbank&log$=nucltop&blast_rank=1&RID=D3MMWVPN013
2.c4	Culicoides chiopterus	316	96	95.74	MK893002	https://www.ncbi.nlm.nih.gov/nucleotide/MK893002.1?report=genbank&log$=nucltop&blast_rank=1&RID=D3MSHWYC013
2.c5	Culicoides chiopterus	237	100	99.58	EU908206	https://www.ncbi.nlm.nih.gov/nucleotide/EU908206.1?report=genbank&log$=nucltop&blast_rank=1&RID=D3MMWVPN013
3.c1	Culicoides chiopterus	314	95	95.67	MK893002	https://www.ncbi.nlm.nih.gov/nucleotide/MK893002.1?report=genbank&log$=nucltop&blast_rank=1&RID=D3MSHWYC013
3.c2	Culicoides chiopterus	245	99	99.18	MK893001	https://www.ncbi.nlm.nih.gov/nucleotide/MK893001.1?report=genbank&log$=nucltop&blast_rank=1&RID=D3NGY2W7013
3.c3	Culicoides chiopterus	244	100	100	MK893001	https://www.ncbi.nlm.nih.gov/nucleotide/MK893001.1?report=genbank&log$=nucltop&blast_rank=1&RID=D3NGY2W7013
3.c4	Culicoides chiopterus	241	100	100	EU908206	https://www.ncbi.nlm.nih.gov/nucleotide/EU908206.1?report=genbank&log$=nucltop&blast_rank=1&RID=D3MMWVPN013
3.c5	Culicoides chiopterus	237	100	99.58	MK893001	https://www.ncbi.nlm.nih.gov/nucleotide/MK893001.1?report=genbank&log$=nucltop&blast_rank=1&RID=D3NGY2W7013
3.c6	Culicoides chiopterus	248	97	99.17	EU908206	https://www.ncbi.nlm.nih.gov/nucleotide/EU908206.1?report=genbank&log$=nucltop&blast_rank=1&RID=D3MMWVPN013
3.c7	Culicoides chiopterus	245	99	99.59	MK893001	https://www.ncbi.nlm.nih.gov/nucleotide/MK893001.1?report=genbank&log$=nucltop&blast_rank=1&RID=D3NGY2W7013
3.c8	Culicoides chiopterus	247	97	99.58	EU908206	https://www.ncbi.nlm.nih.gov/nucleotide/EU908206.1?report=genbank&log$=nucltop&blast_rank=1&RID=D3MMWVPN013
3.c9	Culicoides chiopterus	319	94	99.01	MK893002	https://www.ncbi.nlm.nih.gov/nucleotide/MK893002.1?report=genbank&log$=nucltop&blast_rank=1&RID=D3MSHWYC013
3.c10	Culicoides chiopterus	238	100	100	MK893001	https://www.ncbi.nlm.nih.gov/nucleotide/MK893001.1?report=genbank&log$=nucltop&blast_rank=1&RID=D3NGY2W7013
4.c1	Culicoides chiopterus	319	94	99.01	MK893002	https://www.ncbi.nlm.nih.gov/nucleotide/MK893002.1?report=genbank&log$=nucltop&blast_rank=1&RID=D3MSHWYC013
5.c1	Culicoides chiopterus	253	100	99.6	EU908206	https://www.ncbi.nlm.nih.gov/nucleotide/EU908206.1?report=genbank&log$=nucltop&blast_rank=1&RID=D3MMWVPN013
5.c2	Culicoides chiopterus	250	100	99.2	EU908206	https://www.ncbi.nlm.nih.gov/nucleotide/EU908206.1?report=genbank&log$=nucltop&blast_rank=1&RID=D3MMWVPN013
5.c3	Culicoides chiopterus	314	95	99	MK893002	https://www.ncbi.nlm.nih.gov/nucleotide/MK893002.1?report=genbank&log$=nucltop&blast_rank=1&RID=D3MSHWYC013
5.c4	Culicoides chiopterus	254	100	98.82	MK893002	https://www.ncbi.nlm.nih.gov/nucleotide/MK893002.1?report=genbank&log$=nucltop&blast_rank=1&RID=D3MSHWYC013
1.d1	Culicoides dewulfi	201	100	99.5	AY599824	https://www.ncbi.nlm.nih.gov/nucleotide/AY599824.1?report=genbank&log$=nucltop&blast_rank=1&RID=D3MGH002016
3.d1
3.d2	Culicoides dewulfi	226	100	99.56	MK893005	https://www.ncbi.nlm.nih.gov/nucleotide/MK893005.1?report=genbank&log$=nucltop&blast_rank=1&RID=CYEUBBNM013
3.d3
3.d4	Culicoides dewulfi	184	100	98.37	AY599824	https://www.ncbi.nlm.nih.gov/nucleotide/AY599824.1?report=genbank&log$=nucltop&blast_rank=1&RID=D71XH94N013
3.d5
3.d6
4.d1	Culicoides dewulfi	230	100	100	MK893005	https://www.ncbi.nlm.nih.gov/nucleotide/MK893005.1?report=genbank&log$=nucltop&blast_rank=1&RID=CYEUBBNM013
5.d1	Culicoides dewulfi	285	100	100	JF279447	https://www.ncbi.nlm.nih.gov/nucleotide/JF279447.1?report=genbank&log$=nucltop&blast_rank=1&RID=D72325C1013
5.d2	Culicoides dewulfi	291	100	100	MK893005	https://www.ncbi.nlm.nih.gov/nucleotide/MK893005.1?report=genbank&log$=nucltop&blast_rank=1&RID=CYEUBBNM013
5.d3	Culicoides dewulfi	273	100	100	MK893005	https://www.ncbi.nlm.nih.gov/nucleotide/MK893005.1?report=genbank&log$=nucltop&blast_rank=1&RID=CYEUBBNM013
6.d1
6.d2	Culicoides dewulfi	327	95	99.04	MK893005	https://www.ncbi.nlm.nih.gov/nucleotide/MK893005.1?report=genbank&log$=nucltop&blast_rank=1&RID=CYEUBBNM013
6.d3
6.d4	Culicoides dewulfi	218	100	100	MK893005	https://www.ncbi.nlm.nih.gov/nucleotide/MK893005.1?report=genbank&log$=nucltop&blast_rank=1&RID=CYEUBBNM013
6.d5
6.d6
2. e1	Culicoides impunctatus	137	100	100	EU908207	https://www.ncbi.nlm.nih.gov/nucleotide/EU908207.1?report=genbank&log$=nucltop&blast_rank=1&RID=D3M6BEEE013
2. e2	Culicoides impunctatus	273	100	100	EU908207	https://www.ncbi.nlm.nih.gov/nucleotide/EU908207.1?report=genbank&log$=nucltop&blast_rank=1&RID=D3M6BEEE013
2. e3	Culicoides impunctatus	147	100	100	EU908207	https://www.ncbi.nlm.nih.gov/nucleotide/EU908207.1?report=genbank&log$=nucltop&blast_rank=1&RID=D3M6BEEE013
2. e4	Culicoides impunctatus	139	97	100	EU908207	https://www.ncbi.nlm.nih.gov/nucleotide/EU908207.1?report=genbank&log$=nucltop&blast_rank=1&RID=D3M6BEEE013
2. e5	Culicoides impunctatus	272	100	100	EU908207	https://www.ncbi.nlm.nih.gov/nucleotide/EU908207.1?report=genbank&log$=nucltop&blast_rank=1&RID=D3M6BEEE013
2. e6	Culicoides impunctatus	238	100	100	EU908207	https://www.ncbi.nlm.nih.gov/nucleotide/EU908207.1?report=genbank&log$=nucltop&blast_rank=1&RID=D3M6BEEE013
2. e7	Culicoides impunctatus	272	100	100	EU908207	https://www.ncbi.nlm.nih.gov/nucleotide/EU908207.1?report=genbank&log$=nucltop&blast_rank=1&RID=D3M6BEEE013
2. e8	Culicoides impunctatus	136	100	100	EU908207	https://www.ncbi.nlm.nih.gov/nucleotide/EU908207.1?report=genbank&log$=nucltop&blast_rank=1&RID=D3M6BEEE013
2. e9	Culicoides impunctatus	143	100	100	EU908207	https://www.ncbi.nlm.nih.gov/nucleotide/EU908207.1?report=genbank&log$=nucltop&blast_rank=1&RID=D3M6BEEE013
2. e10	Culicoides impunctatus	236	100	98.73	EU908207	https://www.ncbi.nlm.nih.gov/nucleotide/EU908207.1?report=genbank&log$=nucltop&blast_rank=1&RID=D3M6BEEE013
2. e11	Culicoides impunctatus	144	98	100	EU908207	https://www.ncbi.nlm.nih.gov/nucleotide/EU908207.1?report=genbank&log$=nucltop&blast_rank=1&RID=D3M6BEEE013
2. e12	Culicoides impunctatus	274	99	100	EU908207	https://www.ncbi.nlm.nih.gov/nucleotide/EU908207.1?report=genbank&log$=nucltop&blast_rank=1&RID=D3M6BEEE013
2. e13	Culicoides impunctatus	143	98	100	EU908207	https://www.ncbi.nlm.nih.gov/nucleotide/EU908207.1?report=genbank&log$=nucltop&blast_rank=1&RID=D3M6BEEE013
2. e14	Culicoides impunctatus	271	100	100	EU908207	https://www.ncbi.nlm.nih.gov/nucleotide/EU908207.1?report=genbank&log$=nucltop&blast_rank=1&RID=D3M6BEEE013
2. e15	Culicoides impunctatus	142	100	100	EU908207	https://www.ncbi.nlm.nih.gov/nucleotide/EU908207.1?report=genbank&log$=nucltop&blast_rank=1&RID=D3M6BEEE013
2. e16	Culicoides impunctatus	333	90	99.67	EU908207	https://www.ncbi.nlm.nih.gov/nucleotide/EU908207.1?report=genbank&log$=nucltop&blast_rank=1&RID=D3M6BEEE013
2. e17	Culicoides impunctatus	279	99	100	EU908207	https://www.ncbi.nlm.nih.gov/nucleotide/EU908207.1?report=genbank&log$=nucltop&blast_rank=1&RID=D3M6BEEE013
2. e18	Culicoides impunctatus	251	100	100	EU908207	https://www.ncbi.nlm.nih.gov/nucleotide/EU908207.1?report=genbank&log$=nucltop&blast_rank=1&RID=D3M6BEEE013
2. e19	Culicoides impunctatus	135	100	100	EU908207	https://www.ncbi.nlm.nih.gov/nucleotide/EU908207.1?report=genbank&log$=nucltop&blast_rank=1&RID=D3M6BEEE013
2. e20	Culicoides impunctatus	135	100	100	EU908207	https://www.ncbi.nlm.nih.gov/nucleotide/EU908207.1?report=genbank&log$=nucltop&blast_rank=1&RID=D3M6BEEE013
2. e21	Culicoides impunctatus	333	90	99.67	EU908207	https://www.ncbi.nlm.nih.gov/nucleotide/EU908207.1?report=genbank&log$=nucltop&blast_rank=1&RID=D3M6BEEE013
2. e22	Culicoides impunctatus	255	100	100	EU908207	https://www.ncbi.nlm.nih.gov/nucleotide/EU908207.1?report=genbank&log$=nucltop&blast_rank=1&RID=D3M6BEEE013
2. e23	Culicoides impunctatus	334	90	99.67	EU908207	https://www.ncbi.nlm.nih.gov/nucleotide/EU908207.1?report=genbank&log$=nucltop&blast_rank=1&RID=D3M6BEEE013
2. e24	Culicoides impunctatus	273	99	100	EU908207	https://www.ncbi.nlm.nih.gov/nucleotide/EU908207.1?report=genbank&log$=nucltop&blast_rank=1&RID=D3M6BEEE013
2. e25	Culicoides impunctatus	273	100	99.63	EU908207	https://www.ncbi.nlm.nih.gov/nucleotide/EU908207.1?report=genbank&log$=nucltop&blast_rank=1&RID=D3M6BEEE013
2. e26	Culicoides impunctatus	285	100	99.65	EU908207	https://www.ncbi.nlm.nih.gov/nucleotide/EU908207.1?report=genbank&log$=nucltop&blast_rank=1&RID=CYAHMGRG016
4. e1
4. e2	Culicoides impunctatus	281	100	99.64	EU908207	https://www.ncbi.nlm.nih.gov/nucleotide/EU908207.1?report=genbank&log$=nucltop&blast_rank=1&RID=D3M6BEEE013
4. e3	Culicoides impunctatus	270	98	100	EU908207	https://www.ncbi.nlm.nih.gov/nucleotide/EU908207.1?report=genbank&log$=nucltop&blast_rank=1&RID=D3M6BEEE013
4. e4	Culicoides impunctatus	149	100	100	EU908207	https://www.ncbi.nlm.nih.gov/nucleotide/EU908207.1?report=genbank&log$=nucltop&blast_rank=1&RID=D3M6BEEE013
4. e5	Culicoides impunctatus	332	90	99.67	EU908207	https://www.ncbi.nlm.nih.gov/nucleotide/EU908207.1?report=genbank&log$=nucltop&blast_rank=1&RID=D3M6BEEE013
4. e6	Culicoides impunctatus	138	100	100	EU908207	https://www.ncbi.nlm.nih.gov/nucleotide/EU908207.1?report=genbank&log$=nucltop&blast_rank=1&RID=D3M6BEEE013
4. e7	Culicoides impunctatus	274	99	99.63	EU908207	https://www.ncbi.nlm.nih.gov/nucleotide/EU908207.1?report=genbank&log$=nucltop&blast_rank=1&RID=D3M6BEEE013
4. e8	Culicoides impunctatus	326	92	99.67	EU908207	https://www.ncbi.nlm.nih.gov/nucleotide/EU908207.1?report=genbank&log$=nucltop&blast_rank=1&RID=D3M6BEEE013
4. e9	Culicoides impunctatus	165	100	100	EU908207	https://www.ncbi.nlm.nih.gov/nucleotide/EU908207.1?report=genbank&log$=nucltop&blast_rank=1&RID=D3M6BEEE013
5. e1
2.f1	Culicoides pulicaris	171	94	99.38	DQ371264	https://www.ncbi.nlm.nih.gov/nucleotide/DQ371264.1?report=genbank&log$=nucltop&blast_rank=1&RID=CYABY68M013
2.f2	Culicoides pulicaris	251	100	98.8	DQ371265	https://www.ncbi.nlm.nih.gov/nucleotide/DQ371265.1?report=genbank&log$=nucltop&blast_rank=1&RID=CYAPEGZF016
6.f1	Culicoides pulicaris	247	100	98.8	DQ371264	https://www.ncbi.nlm.nih.gov/nucleotide/DQ371264.1?report=genbank&log$=nucltop&blast_rank=1&RID=CYBKNH3J013
6.f2	Culicoides pulicaris	253	100	98.42	DQ371265	https://www.ncbi.nlm.nih.gov/nucleotide/DQ371265.1?report=genbank&log$=nucltop&blast_rank=1&RID=CYBSTFWS013
6.f3	Culicoides pulicaris	178	94	99.41	DQ371264	https://www.ncbi.nlm.nih.gov/nucleotide/DQ371264.1?report=genbank&log$=nucltop&blast_rank=1&RID=CYBX3SXT016
6.f4	Culicoides pulicaris	263	100	98.48	DQ371265	https://www.ncbi.nlm.nih.gov/nucleotide/DQ371265.1?report=genbank&log$=nucltop&blast_rank=1&RID=CYC62KP7013
6.f5	Culicoides pulicaris	264	100	98.86	DQ371265	https://www.ncbi.nlm.nih.gov/nucleotide/DQ371265.1?report=genbank&log$=nucltop&blast_rank=1&RID=CYCB1JAJ016
1g1
4g1
4g2
5.g1	Culicoides punctatus	255	98	99.2	DQ371246	https://www.ncbi.nlm.nih.gov/nucleotide/DQ371246.1?report=genbank&log$=nucltop&blast_rank=1&RID=CYB47NPS013
5.g2	Culicoides punctatus	234	99	88.93	DQ371247	https://www.ncbi.nlm.nih.gov/nucleotide/DQ371247.1?report=genbank&log$=nucltop&blast_rank=1&RID=CYBD402U016
3.h1	Culicoides sp.	376	92	99.13	AY599815	https://www.ncbi.nlm.nih.gov/nucleotide/AY599815.1?report=genbank&log$=nucltop&blast_rank=1&RID=D73J5VJN016
3.h2	Culicoides sp.	380	92	98.86	AY599814	https://www.ncbi.nlm.nih.gov/nucleotide/AY599814.1?report=genbank&log$=nucltop&blast_rank=1&RID=D73RY22V013
3.h3	Culicoides sp.	312	91	98.95	AY599813	https://www.ncbi.nlm.nih.gov/nucleotide/AY599813.1?report=genbank&log$=nucltop&blast_rank=1&RID=D3Z2EM3F013
