## Supplementary material for "Molecular characterisation of common *Culicoides* Biting Midges (Diptera: Ceratopogonidae) in Ireland": Additional file 2.xlsx

### Sheet: CO1 & ITS gene region
Species	Accession number (ITS2)	Reference	Accession number (CO1)	Reference
Culicoides obsoletus	MK893032	Mathieu et al., 2020	MZ695764
Culicoides obsoletus	MK893033	Mathieu et al., 2020	JQ740594	Martinez-de la Puente et al., 2012
Culicoides obsoletus	MK893034	Mathieu et al., 2020	KT186816
Culicoides obsoletus	MK893037	Mathieu et al., 2020	MT173738	Mignotte et al., 2020
Culicoides obsoletus	AY599792	Gomulski et al., 2005	MT172782	Mignotte et al., 2020
Culicoides obsoletus	FN263312		-
Culicoides obsoletus	FN263315		-
Culicoides scoticus	MK893045	Mathieu et al., 2020	MT171774	Mignotte et al., 2020
Culicoides scoticus	AY599804	Gomulski et al., 2005	MT171788	Mignotte et al., 2020
Culicoides scoticus	AY599800	Gomulski et al., 2005	-
Culicoides chiopterus	MK893001	Mathieu et al., 2020	KT186809
Culicoides chiopterus	MK893002	Mathieu et al., 2020	MT782149	Mignotte et al., 2020
Culicoides chiopterus	EU908206		-
Culicoides dewulfi	AY599829	Gomulski et al., 2005	KT186809
Culicoides dewulfi	AY599824	Gomulski et al., 2005	-
Culicoides dewulfi	MK893005	Mathieu et al., 2020	-
Culicoides dewulfi	JF279447		-
Culicoides pulicaris	DQ371264	Gomulski et al., 2006	OQ789056	Dähn et al., 2023
Culicoides pulicaris	DQ371265	Gomulski et al., 2006	-
Culicoides punctatus	DQ371246	Gomulski et al., 2006	MZ695763
Culicoides punctatus	-		MN274527
Culicoides impunctatus	EU908207		KJ627800	Ziegytė et al., 2014
Culicoides impunctatus			KT794146
Culicoides sp	AY599813	Gomulski et al., 2005
Culicoides sp	AY599814	Gomulski et al., 2005
Culicoides sp	AY599815	Gomulski et al., 2005
