## Supplementary material for "Molecular characterisation of common *Culicoides* Biting Midges (Diptera: Ceratopogonidae) in Ireland": Additional file 3.xlsx

### Sheet: CO1 sequences
Acession number	Country	Reference
KT186859	UK
KT186812	UK
KT186858	UK
KT186837	UK
KT186865	UK
KT186816	UK
KT186815	UK
KT186835	UK
MT171886	UK	Mignotte et al., 2020
ON342094	Norway	(Dominiak & Stur, 2022)
ON342610	Norway	(Dominiak & Stur, 2022)
ON342207	Norway	(Dominiak & Stur, 2022)
MZ695764	Greece
MT172782	Macedonia	Mignotte et al., 2020
MT172769	Macedonia	Mignotte et al., 2020
MT172770	Macedonia	Mignotte et al., 2020
MT173725	Serbia	Mignotte et al., 2020
MT173735	Serbia	Mignotte et al., 2020
MT173738	Serbia	Mignotte et al., 2020
JQ740594	Spain	Martínez-de la Puente et al 2012
JQ740596	Spain	Martínez-de la Puente et al 2012
MT171177	Spain	Mignotte et al., 2020
MT170748	Denmark	Mignotte et al., 2020
MT170909	Denmark	Mignotte et al., 2020
MT170649	Denmark	Mignotte et al., 2020
MT170611	Germany	Mignotte et al., 2020
MT170603	Germany	Mignotte et al., 2020
MT170575	Germany	Mignotte et al., 2020
MK732289	Morocco	Mignotte et al., 2020
MT172738	Morocco	Mignotte et al., 2020
MT170026	Morocco	Mignotte et al., 2020
MT172630	Morocco	Mignotte et al., 2020
MT170168	Bulgaria	Mignotte et al., 2020
MT170339	Bulgaria	Mignotte et al., 2020
MT170325	Bulgaria	Mignotte et al., 2020
MT172108	Italy	Mignotte et al., 2020
MT172081	Italy	Mignotte et al., 2020
MT172816	Netherlands	Mignotte et al., 2020
MT172839	Netherlands	Mignotte et al., 2020
MT172806	Netherlands	Mignotte et al., 2020
MT171619	France	Mignotte et al., 2020
MT171697	France	Mignotte et al., 2020
MT170036	Poland	Mignotte et al., 2020
MT170047	Poland	Mignotte et al., 2020
MT170051	Poland	Mignotte et al., 2020
MT173755	Turkey	Mignotte et al., 2020
MT173787	Turkey	Mignotte et al., 2020
MT170485	Switzerland	Mignotte et al., 2020
MT170558	Switzerland	Mignotte et al., 2020

### Sheet: ITS 2 sequences
Acession number	Country	Reference
FN263315	Germany
FN263312	Germany
FN263314	Germany
MK893036	Norway	Mathieu et al., 2020
AY599780	Italy	Gomulski et al., 2005
AY599781	Italy	Gomulski et al., 2005
AY599782	Italy	Gomulski et al., 2005
AY599783	Italy	Gomulski et al., 2005
AY599784	Italy	Gomulski et al., 2005
AY599785	Italy	Gomulski et al., 2005
AY599786	Italy	Gomulski et al., 2005
AY599787	Italy	Gomulski et al., 2005
AY599788	Italy	Gomulski et al., 2005
AY599789	Italy	Gomulski et al., 2005
AY599790	Italy	Gomulski et al., 2005
AY599791	Italy	Gomulski et al., 2005
AY599792	Italy	Gomulski et al., 2005
AY599793	Italy	Gomulski et al., 2005
AY599794	Italy	Gomulski et al., 2005
MK893032	France	Mathieu et al., 2020
MK893033	France	Mathieu et al., 2020
MK893034	France	Mathieu et al., 2020
MK893035	France	Mathieu et al., 2020
JF280792	France	Mathieu et al., 2011
